# Exoproteome of calorie-restricted humans identifies complement deactivation as an immunometabolic checkpoint reducing inflammaging

**DOI:** 10.1101/2025.08.04.668533

**Authors:** Manish Mishra, Hee-Hoon Kim, Yun-Hee Youm, Elsie Gonzalez-Hurtado, Konstantin Zaitsev, Tamara Dlugos, Irina Shchukina, Christy Gliniak, Eric Ravussin, Subhasis Mohanty, Albert C. Shaw, Philipp E. Scherer, Maxim N. Artyomov, Vishwa Deep Dixit

## Abstract

Caloric restriction (CR) extends lifespan, yet the convergent immunometabolic mechanism of healthspan remains unclear. Using longitudinal plasma proteomics analyses in humans achieving 14% CR for 2 years, we identified that inhibition of the complement pathway is linked to lower inflammaging. The protein C3a (and its cleaved form) was significantly lowered by CR, thus reducing inflammation emanating from three canonical complement pathways. Interestingly, circulating C3a levels are increased during aging in mice, with visceral adipose tissue macrophages as the predominant source. In macrophages, C3a signaling via ERK elevated inflammatory cytokine production, suggesting the existence of an autocrine loop that promotes inflammaging. Notably, long-lived FGF21-overexpressing mice and PLA2G7-deficient mice exhibited lower C3a in aging. Specific small molecule-mediated systemic C3 inhibition reduced inflammaging, improved metabolic homeostasis, and enhanced healthspan of aged mice. Collectively, our findings reveal that complement C3 deactivation is a metabolically regulated inflammaging checkpoint that can be harnessed to extend healthspan.
