## Supplementary Table 2 for "Exoproteome of calorie-restricted humans identifies complement deactivation as an immunometabolic checkpoint reducing inflammaging"

### Sheet: failing_qc
	SeqId	SeqIdVersion	SomaId	TargetFullName	Target	UniProt	EntrezGeneID	EntrezGeneSymbol	Organism	Units	Type	Dilution	PlateScale_Reference	CalReference	Cal_PLT25411	ColCheck	CalQcRatio_PLT25411_200174	QcReference_200174	Dilution2
seq.10053.5	10053-5	3	SL004474	Integrin-linked protein kinase	ILK1	Q13418	3611	ILK	Human	RFU	Protein	20	3719.7	3719.7	0.86219925	FLAG	1.327	2650.3	0.2
seq.10088.37	10088-37	3	SL008014	Adenine phosphoribosyltransferase	APT	P07741	353	APRT	Human	RFU	Protein	20	270.5	270.5	1.24310662	FLAG	0.766	251.3	0.2
seq.10420.30	10420-30	3	SL018037	Fas apoptotic inhibitory molecule 1	FAIM1	Q9NVQ4	55179	FAIM	Human	RFU	Protein	20	883.7	883.7	1.02114629	FLAG	0.796	844.8	0.2
seq.10426.21	10426-21	3	SL018004	Golgi SNAP receptor complex member 2	GOSR2	O14653	9570	GOSR2	Human	RFU	Protein	20	406.4	406.4	1.02964277	FLAG	0.771	292.5	0.2
seq.10430.31	10430-31	3	SL025780	4F2 cell-surface antigen heavy chain:Cytoplasmic domain	4F2:CD	P08195	6520	SLC3A2	Human	RFU	Protein	20	287.7	287.7	1.04504177	FLAG	0.799	229	0.2
seq.10470.34	10470-34	3	SL026024	Thioredoxin domain-containing protein 11:C-term	TXD11:N-term	Q6PKC3	51061	TXNDC11	Human	RFU	Protein	20	449.8	449.8	0.96461505	FLAG	0.686	413.5	0.2
seq.10485.56	10485-56	3	SL005064	Melanoma-associated antigen 4	MAGE-4	P43358	4103	MAGEA4	Human	RFU	Protein	20	119.8	119.8	0.67760181	FLAG	0.361	73.2	0.2
seq.10511.10	10511-10	3	SL025821	Collagen alpha-3(VI) chain:isoform 3	Collagen alpha-3(VI):isoform 3	P12111	1293	COL6A3	Human	RFU	Protein	0.5	739.2	739.2	0.73260654	FLAG	0.235	676.6	0.005
seq.10535.25	10535-25	3	SL018731	Cytochrome c oxidase subunit 6A2, mitochondrial	CX6A2	Q02221	1339	COX6A2	Human	RFU	Protein	20	586.9	586.9	1.17898755	FLAG	0.731	231.6	0.2
seq.10554.23	10554-23	3	SL009072	Beta-galactosidase	BGAL	P16278	2720	GLB1	Human	RFU	Protein	20	123.5	123.5	0.57656396	FLAG	0.399	160.1	0.2
seq.10670.26	10670-26	3	SL010470	Semaphorin-3E	Semaphorin 3E	O15041	9723	SEMA3E	Human	RFU	Protein	20	71.9	71.9	0.91709184	FLAG	0.607	74.2	0.2
seq.10714.7	10714-7	3	SL000269	Angiotensin-converting enzyme	ACE	P12821	1636	ACE	Human	RFU	Protein	0.5	1034	1034	0.95097949	FLAG	1.216	1134.4	0.005
seq.10734.339	10734-339	3	SL018126	Galactose-3-O-sulfotransferase 2	G3ST2	Q9H3Q3	64090	GAL3ST2	Human	RFU	Protein	20	916.7	916.7	0.86034725	FLAG	0.562	776.2	0.2
seq.10743.13	10743-13	3	SL008760	SLIT and NTRK-like protein 1	SLIK1	Q96PX8	114798	SLITRK1	Human	RFU	Protein	0.5	4628.1	4628.1	1.07198944	FLAG	1.211	6311	0.005
seq.10762.2	10762-2	3	SL025911	Killer cell lectin-like receptor subfamily G member 2:N-term	KLRG2:N-term	A4D1S0	346689	KLRG2	Human	RFU	Protein	20	397.7	397.7	1.60751819	FLAG	1.253	638.5	0.2
seq.10817.26	10817-26	3	SL018588	TOMM20-like protein 1	TO20L	Q6UXN7	387990	TOMM20L	Human	RFU	Protein	20	2371.4	2371.4	0.89167137	FLAG	0.771	2208.3	0.2
seq.11118.107	11118-107	3	SL019321	Ras-related protein Rab-17	RAB17	Q9H0T7	64284	RAB17	Human	RFU	Protein	20	6816.3	6816.3	0.93330504	FLAG	0.761	5558.9	0.2
seq.11184.51	11184-51	3	SL002762	Chromogranin-A	CgA	P10645	1113	CHGA	Human	RFU	Protein	0.5	3056	3056	1.12800827	FLAG	0.792	10803.2	0.005
seq.11355.10	11355-10	3	SL008435	Eukaryotic translation initiation factor 5A-2	IF5A2	Q9GZV4	56648	EIF5A2	Human	RFU	Protein	20	4916.2	4916.2	1.68305375	FLAG	0.626	1004.8	0.2
seq.11421.10	11421-10	3	SL008304	EH domain-containing protein 4	EHD4	Q9H223	30844	EHD4	Human	RFU	Protein	0.5	4447.4	4447.4	0.9076697	FLAG	1.217	4089.4	0.005
seq.11449.22	11449-22	3	SL008129	F-actin-capping protein subunit alpha-1	CAZA1	P52907	829	CAPZA1	Human	RFU	Protein	20	8021.1	8021.1	0.62186783	FLAG	1.303	10105.7	0.2
seq.11568.2	11568-2	3	SL007323	Peptidyl-prolyl cis-trans isomerase FKBP1B	FKB1B	P68106	2281	FKBP1B	Human	RFU	Protein	20	1246.2	1246.2	0.72482987	FLAG	1.402	981.3	0.2
seq.11614.29	11614-29	3	SL013071	Enhancer of rudimentary homolog	ERH	P84090	2079	ERH	Human	RFU	Protein	20	4200.4	4200.4	1.33164252	FLAG	0.789	3618.4	0.2
seq.12034.28	12034-28	3	SL004613	Adenylyl cyclase-associated protein 1	CAP 1	Q01518	10487	CAP1	Human	RFU	Protein	20	1469.7	1469.7	1.13956734	FLAG	0.346	1113.7	0.2
seq.12399.194	12399-194	3	SL013198	Coiled-coil domain-containing protein 50	CCD50	Q8IVM0	152137	CCDC50	Human	RFU	Protein	20	1833.7	1833.7	1.52136398	FLAG	0.661	1192.8	0.2
seq.12480.9	12480-9	3	SL019713	OTU domain-containing protein 5	OTUD5	Q96G74	55593	OTUD5	Human	RFU	Protein	20	3947.3	3947.3	0.95833839	FLAG	0.785	3302.2	0.2
seq.12569.25	12569-25	3	SL004993	T-complex protein 1 subunit epsilon	TCP-1-epsilon	P48643	22948	CCT5	Human	RFU	Protein	20	4599	4599	1.4523005	FLAG	0.682	2790.3	0.2
seq.12599.10	12599-10	3	SL010979	Fermitin family homolog 3	URP2	Q86UX7	83706	FERMT3	Human	RFU	Protein	20	16696.3	16696.3	0.87926168	FLAG	1.264	19265.5	0.2
seq.12689.56	12689-56	3	SL011157	Actin-related protein 2/3 complex subunit 1B	ARC1B	O15143	10095	ARPC1B	Human	RFU	Protein	20	21552.8	21552.8	0.64189942	FLAG	1.244	23261.1	0.2
seq.12701.1	12701-1	3	SL019791	Eukaryotic translation initiation factor 1b	EIF1B	O60739	10289	EIF1B	Human	RFU	Protein	20	1928.2	1928.2	2.02563294	FLAG	0.527	884	0.2
seq.12715.30	12715-30	3	SL019904	mRNA-decapping enzyme 1B	DCP1B	Q8IZD4	196513	DCP1B	Human	RFU	Protein	20	728.4	728.4	0.50474673	FLAG	1.743	960.3	0.2
seq.12869.68	12869-68	3	SL019938	Probable ATP-dependent RNA helicase DDX6	DDX6	P26196	1656	DDX6	Human	RFU	Protein	20	4973.4	4973.4	1.36100925	FLAG	0.792	4609.8	0.2
seq.12931.16	12931-16	3	SL007088	Mineralocorticoid receptor	MCR	P08235	4306	NR3C2	Human	RFU	Protein	20	815.2	815.2	1.07730937	FLAG	1.231	4955.3	0.2
seq.12933.17	12933-17	3	SL019362	Ecto-NOX disulfide-thiol exchanger 1	ENOX1	Q8TC92	55068	ENOX1	Human	RFU	Protein	20	434.4	434.4	0.94640523	FLAG	0.754	380.1	0.2
seq.12939.1	12939-1	3	SL019437	DNA-directed RNA polymerases I and III subunit RPAC1	RPAC1	O15160	9533	POLR1C	Human	RFU	Protein	20	802.8	802.8	0.80288029	FLAG	0.767	840.9	0.2
seq.12960.9	12960-9	3	SL007208	Glucokinase	HXK4	P35557	2645	GCK	Human	RFU	Protein	0.5	36471.9	36471.9	0.96299768	FLAG	1.209	14678.5	0.005
seq.12986.12	12986-12	3	SL019466	Protein lin-7 homolog C	LIN7C	Q9NUP9	55327	LIN7C	Human	RFU	Protein	20	493.2	493.2	0.95322768	FLAG	0.686	493.8	0.2
seq.13007.66	13007-66	3	SL012574	Epididymal-specific lipocalin-10	LCN10	Q6JVE6	414332	LCN10	Human	RFU	Protein	20	1719.2	1719.2	0.92704233	FLAG	0.773	1480.9	0.2
seq.13011.20	13011-20	3	SL008108	40S ribosomal protein S10	RS10	P46783	6204	RPS10	Human	RFU	Protein	20	559.4	559.4	0.79754776	FLAG	0.674	573.3	0.2
seq.13062.4	13062-4	3	SL016378	Glia maturation factor gamma	GMFG	O60234	9535	GMFG	Human	RFU	Protein	20	4160.4	4160.4	0.85671925	FLAG	1.209	3825	0.2
seq.13078.3	13078-3	3	SL014793	Centrin-2	CETN2	P41208	1069	CETN2	Human	RFU	Protein	0.5	9170.1	9170.1	0.96332675	FLAG	1.265	4816.5	0.005
seq.13475.10	13475-10	3	SL020116	Ubiquitin-conjugating enzyme E2 D4	UB2D4	Q9Y2X8	51619	UBE2D4	Human	RFU	Protein	20	12067.4	12067.4	2.32244034	FLAG	0.72	6761.2	0.2
seq.13506.10	13506-10	3	SL020145	tRNA-dihydrouridine(20) synthase [NAD(P)+]-like	DUS2L	Q9NX74	54920	DUS2	Human	RFU	Protein	20	2363.3	2363.3	1.02090803	FLAG	0.788	1856.5	0.2
seq.13507.51	13507-51	3	SL007444	Tumor necrosis factor receptor type 1-associated DEATH domain protein	TRADD	Q15628	8717	TRADD	Human	RFU	Protein	20	1250.2	1250.2	0.98247544	FLAG	0.75	1155.7	0.2
seq.13568.30	13568-30	3	SL011203	26S proteasome non-ATPase regulatory subunit 4	PSMD4	P55036	5710	PSMD4	Human	RFU	Protein	20	834.7	834.7	1.05524652	FLAG	1.203	880.5	0.2
seq.13575.40	13575-40	3	SL020209	Segment polarity protein dishevelled homolog DVL-2	DVL2	O14641	1856	DVL2	Human	RFU	Protein	0.5	5868.6	5868.6	1.29586857	FLAG	1.207	7452.5	0.005
seq.13595.20	13595-20	3	SL020185	Thiamine-triphosphatase	THTPA	Q9BU02	79178	THTPA	Human	RFU	Protein	20	1120.1	1120.1	0.9740847	FLAG	1.202	1553.8	0.2
seq.13669.6	13669-6	3	SL025861	Fibroblast growth factor receptor 3:Extracellular domain	FGFR-3:ECD	P22607	2261	FGFR3	Human	RFU	Protein	20	8153.6	8153.6	1.11795758	FLAG	1.297	16801.2	0.2
seq.13730.18	13730-18	3	SL007280	Dipeptidyl peptidase 1	CATC	P53634	1075	CTSC	Human	RFU	Protein	20	30246.8	30246.8	0.81367222	FLAG	1.287	37481.9	0.2
seq.13961.18	13961-18	3	SL020291	Kinesin-like protein KIF3A	KIF3A	Q9Y496	11127	KIF3A	Human	RFU	Protein	0.5	17544.8	17544.8	0.90610862	FLAG	1.249	9836.3	0.005
seq.14146.92	14146-92	3	SL008158	Histone H3.1	H31	P68431	8350	H3C1	Human	RFU	Protein	20	1288.7	1288.7	1.18763248	FLAG	1.208	2289.7	0.2
seq.14197.2	14197-2	3	SL019864	PR domain zinc finger protein 1	PRDM1	O75626	639	PRDM1	Human	RFU	Protein	20	977.5	977.5	1.01590106	FLAG	0.789	1031.1	0.2
seq.14216.35	14216-35	3	SL019957	Probable ATP-dependent RNA helicase DDX46	DDX46	Q7L014	9879	DDX46	Human	RFU	Protein	20	482.4	482.4	0.78426272	FLAG	0.798	477.1	0.2
seq.14245.195	14245-195	3	SL019901	Sorting nexin-7	SNX7	Q9UNH6	51375	SNX7	Human	RFU	Protein	20	334.1	334.1	0.92038567	FLAG	0.776	303.1	0.2
seq.14268.4	14268-4	3	SL007647	Sulfiredoxin-1	SRXN1	Q9BYN0	140809	SRXN1	Human	RFU	Protein	0.5	4918.8	4918.8	1.01946154	FLAG	1.284	2758.6	0.005
seq.14284.23	14284-23	3	SL006773	eIF-2-alpha kinase GCN2	E2AK4	Q9P2K8	440275	EIF2AK4	Human	RFU	Protein	20	136.9	136.9	1.11663948	FLAG	0.572	157.8	0.2
seq.14287.6	14287-6	3	SL008533	Ras-related protein Rab-5C	RAB5C	P51148	5878	RAB5C	Human	RFU	Protein	20	5048.9	5048.9	1.05942464	FLAG	0.703	3069.8	0.2
seq.14309.8	14309-8	3	SL013160	Heterogeneous nuclear ribonucleoprotein H	HNRH1	P31943	3187	HNRNPH1	Human	RFU	Protein	20	3310.4	3310.4	0.99764933	FLAG	1.262	17191.2	0.2
seq.14692.3	14692-3	3	SL020215	Zinc finger protein 276	ZN276	Q8N554	92822	ZNF276	Human	RFU	Protein	20	5712.5	5712.5	0.80098993	FLAG	0.613	4929.2	0.2
seq.14757.144	14757-144	3	SL004342	Fibroblast growth factor 8 isoform B	FGF-8B	P55075	2253	FGF8	Human	RFU	Protein	20	183	183	0.96569921	FLAG	0.614	154.8	0.2
seq.15295.81	15295-81	3	SL025883	Insulin-like growth factor II:Mature	IGF-II:Mature	P01344	3481	IGF2	Human	RFU	Protein	0.5	22733.8	22733.8	1.01071903	FLAG	0.681	34263.4	0.005
seq.15339.32	15339-32	3	SL008333	Cofilin-2	COF2	Q9Y281	1073	CFL2	Human	RFU	Protein	20	821.1	821.1	0.61007504	FLAG	1.73	1554.6	0.2
seq.15343.337	15343-337	3	SL000491	Kininogen, HMW, Two Chain	Kininogen, HMW, Two Chain	P01042	3827	KNG1	Human	RFU	Protein	0.5	11921.3	11921.3	2.10985257	FLAG	0.665	8588.3	0.005
seq.15358.28	15358-28	3	SL012407	Neuroendocrine protein 7B2	7B2	P05408	6447	SCG5	Human	RFU	Protein	20	7992.9	7992.9	0.9678392	FLAG	0.726	7109.6	0.2
seq.15416.54	15416-54	3	SL012646	Lysozyme g-like protein 2	LYG2	Q86SG7	254773	LYG2	Human	RFU	Protein	20	3847.6	3847.6	1.34923028	FLAG	0.753	1600.2	0.2
seq.16021.30	16021-30	3	SL006909	Cadherin-8	Cadherin-8	P55286	1006	CDH8	Human	RFU	Protein	20	460.2	460.2	1.00327011	FLAG	0.685	574.3	0.2
seq.16049.43	16049-43	3	SL007327	Oxidized low-density lipoprotein receptor 1	OLR1	P78380	4973	OLR1	Human	RFU	Protein	20	1816.2	1816.2	0.9003123	FLAG	0.704	1052.3	0.2
seq.16587.1	16587-1	3	SL005871	Beta-casein	Beta-casein	P05814	1447	CSN2	Human	RFU	Protein	20	762	762	1.00833664	FLAG	0.727	564.1	0.2
seq.16618.7	16618-7	3	SL007370	Early activation antigen CD69	CD69	Q07108	969	CD69	Human	RFU	Protein	20	258	258	0.94678899	FLAG	1.221	361.9	0.2
seq.16837.20	16837-20	3	SL003743	CASP8 and FADD-like apoptosis regulator	FLIP	O15519	8837	CFLAR	Human	RFU	Protein	20	279.4	279.4	1.12028869	FLAG	0.671	292.5	0.2
seq.16885.49	16885-49	3	SL020106	Microtubule-associated protein RP/EB family member 3	MARE3	Q9UPY8	22924	MAPRE3	Human	RFU	Protein	20	31936.7	31936.7	1.67410323	FLAG	0.684	11958.4	0.2
seq.17154.2	17154-2	3	SL004780	Prostaglandin E synthase 3	TEBP	Q15185	10728	PTGES3	Human	RFU	Protein	20	4525	4525	0.9682251	FLAG	0.786	3639.1	0.2
seq.17155.1	17155-1	3	SL005365	Vacuolar protein sorting-associated protein 28 homolog	VPS28 protein homolog	Q9UK41	51160	VPS28	Human	RFU	Protein	20	3388.7	3388.7	0.8439469	FLAG	0.757	4209.2	0.2
seq.17509.6	17509-6	3	SL008852	4-hydroxyphenylpyruvate dioxygenase	HPPD	P32754	3242	HPD	Human	RFU	Protein	0.5	1017.2	1017.2	1.30143296	FLAG	1.233	965.9	0.005
seq.17516.7	17516-7	3	SL000562	Ras-related protein Rab-3A	Rab3A	P20336	5864	RAB3A	Human	RFU	Protein	20	519.4	519.4	0.97193114	FLAG	0.797	525.5	0.2
seq.17677.47	17677-47	3	SL014680	CD160 antigen	BY55	O95971	11126	CD160	Human	RFU	Protein	20	248.3	248.3	0.94807178	FLAG	0.752	342.1	0.2
seq.17734.13	17734-13	3	SL010230	Alpha-endosulfine	a-endosulfine	O43768	2029	ENSA	Human	RFU	Protein	20	934	934	0.99224477	FLAG	1.409	3126.7	0.2
seq.17737.7	17737-7	3	SL011185	Isovaleryl-CoA dehydrogenase, mitochondrial	IVD	P26440	3712	IVD	Human	RFU	Protein	20	2754.3	2754.3	1.02299064	FLAG	0.785	1764.8	0.2
seq.17778.19	17778-19	3	SL016450	Ras-related protein Rab-32	RAB32	Q13637	10981	RAB32	Human	RFU	Protein	20	1181	1181	1.42254878	FLAG	0.753	633.6	0.2
seq.18184.28	18184-28	3	SL007258	GMP synthase [glutamine-hydrolyzing]	GUAA	P49915	8833	GMPS	Human	RFU	Protein	20	1893.1	1893.1	1.56532165	FLAG	0.709	2088.4	0.2
seq.18192.69	18192-69	3	SL011948	Melanoma-associated antigen 5	MAGE-5	P43359	100533997	MAGEA5	Human	RFU	Protein	20	1451.7	1451.7	0.74320381	FLAG	0.789	1524.3	0.2
seq.18195.3	18195-3	3	SL021015	Oral cancer-overexpressed protein 1	ORAV1	Q8WV07	220064	LTO1	Human	RFU	Protein	20	3951.9	3951.9	0.85784058	FLAG	0.629	2915.6	0.2
seq.18236.3	18236-3	3	SL016463	Galectin-related protein	LEGL	Q3ZCW2	29094	LGALSL	Human	RFU	Protein	20	12679.5	12679.5	1.4473489	FLAG	0.794	3792.1	0.2
seq.18331.3	18331-3	3	SL008583	Glucosylceramidase	GLCM	P04062	2629	GBA	Human	RFU	Protein	20	6049.1	6049.1	0.96410755	FLAG	1.203	10031.2	0.2
seq.18410.26	18410-26	3	SL021353	ADP-ribosylation factor-like protein 14	ARL14	Q8N4G2	80117	ARL14	Human	RFU	Protein	20	181	181	0.90274314	FLAG	0.722	180.6	0.2
seq.18432.32	18432-32	3	SL009211	Ras-related protein Ral-B	RALB	P11234	5899	RALB	Human	RFU	Protein	20	1234.2	1234.2	1.1667612	FLAG	0.749	661.2	0.2
seq.18449.33	18449-33	3	SL014928	Peptidyl-prolyl cis-trans isomerase G	PPIG	Q13427	9360	PPIG	Human	RFU	Protein	20	2000.8	2000.8	0.93613438	FLAG	0.735	1445.3	0.2
seq.18829.4	18829-4	3	SL008140	Eukaryotic initiation factor 4A-I	IF4A1	P60842	1973	EIF4A1	Human	RFU	Protein	20	5597.9	5597.9	0.85601346	FLAG	1.281	7244.8	0.2
seq.18839.24	18839-24	3	SL000587	Thyroglobulin	Thyroglobulin	P01266	7038	TG	Human	RFU	Protein	20	515.6	515.6	0.5411419	FLAG	1.447	657.1	0.2
seq.18907.97	18907-97	3	SL007235	Killer cell immunoglobulin-like receptor 3DL1	KI3L1	P43629	3811	KIR3DL1	Human	RFU	Protein	0.5	2617.1	2617.1	1.02378438	FLAG	1.244	2395.1	0.005
seq.18950.13	18950-13	3	SL007124	Ras-related C3 botulinum toxin substrate 2	RAC2	P15153	5880	RAC2	Human	RFU	Protein	20	2471.2	2471.2	1.50398637	FLAG	0.741	1009.2	0.2
seq.19197.95	19197-95	3	SL016788	Acetyl-CoA acetyltransferase, mitochondrial	THIL	P24752	38	ACAT1	Human	RFU	Protein	20	2113.9	2113.9	2.25723438	FLAG	0.589	2430.2	0.2
seq.19251.56	19251-56	3	SL005269	Serglycin	Platelet proteoglycan	P10124	5552	SRGN	Human	RFU	Protein	20	5347.9	5347.9	1.31939407	FLAG	0.749	2521.8	0.2
seq.19270.26	19270-26	3	SL007285	Tyrosine--tRNA ligase, cytoplasmic	SYYC	P54577	8565	YARS1	Human	RFU	Protein	20	3400.9	3400.9	1.42130558	FLAG	0.72	2219.3	0.2
seq.19310.81	19310-81	3	SL014583	Coatomer subunit epsilon	COPE	O14579	11316	COPE	Human	RFU	Protein	20	1644.7	1644.7	1.1363919	FLAG	0.761	741.6	0.2
seq.19366.8	19366-8	3	SL015041	Peroxisome assembly protein 26	PEX26	Q7Z412	55670	PEX26	Human	RFU	Protein	20	1296.8	1296.8	0.7707578	FLAG	0.786	987	0.2
seq.19523.215	19523-215	3	SL008933	Protein DJ-1	PARK7	Q99497	11315	PARK7	Human	RFU	Protein	0.5	5291.3	5291.3	1.49666233	FLAG	0.759	4147.1	0.005
seq.19586.89	19586-89	3	SL011389	Ras-related protein Rab-3C	RAB3C	Q96E17	115827	RAB3C	Human	RFU	Protein	20	3676.9	3676.9	1.21751656	FLAG	0.768	2152.4	0.2
seq.19635.69	19635-69	3	SL008693	Fibroleukin	FGL2	Q14314	10875	FGL2	Human	RFU	Protein	0.5	1626.5	1626.5	0.84405812	FLAG	0.793	962.1	0.005
seq.19751.21	19751-21	3	SL009196	Adenosine deaminase	ADA	P00813	100	ADA	Human	RFU	Protein	20	4480.6	4480.6	0.70244254	FLAG	0.76	4783.4	0.2
seq.20073.22	20073-22	3	SL002542	GTPase KRas	K-ras	P01116	3845	KRAS	Human	RFU	Protein	20	181.8	181.8	0.98058252	FLAG	1.399	245.2	0.2
seq.20075.130	20075-130	3	SL005064	Melanoma-associated antigen 4	MAGE-4	P43358	4103	MAGEA4	Human	RFU	Protein	20	375.4	375.4	1.10476751	FLAG	1.228	1004	0.2
seq.20079.6	20079-6	3	SL021781	Phosphoenolpyruvate carboxykinase [GTP], mitochondrial	PCKGM	Q16822	5106	PCK2	Human	RFU	Protein	20	2515.9	2515.9	1.06973086	FLAG	1.351	4170.2	0.2
seq.20135.85	20135-85	3	SL019942	mRNA-capping enzyme	MCE1	O60942	8732	RNGTT	Human	RFU	Protein	0.5	19378.2	19378.2	1.17219853	FLAG	1.282	11431.9	0.005
seq.20167.6	20167-6	3	SL010818	Ras-related protein Rab-8B	RAB8B	Q92930	51762	RAB8B	Human	RFU	Protein	0.5	502.6	502.6	1.73789765	FLAG	0.707	267.8	0.005
seq.20191.13	20191-13	3	SL014391	Integrin alpha V beta 8	Integrin aVb8	P06756|P26012	3685|3696	ITGAV|ITGB8	Human	RFU	Protein	20	611	611	0.88231047	FLAG	1.281	799.4	0.2
seq.20436.93	20436-93	3	SL022264	Tubulin polyglutamylase complex subunit 2	TPGS2	Q68CL5	25941	TPGS2	Human	RFU	Protein	0.5	8452.3	8452.3	1.1057286	FLAG	1.239	4327.8	0.005
seq.20535.68	20535-68	3	SL021237	Interleukin-17 receptor E	I17RE	Q8NFR9	132014	IL17RE	Human	RFU	Protein	20	1560.2	1560.2	0.95994586	FLAG	1.24	1704.2	0.2
seq.20541.73	20541-73	3	SL007174	T-cell surface glycoprotein CD1b	CD1B	P29016	910	CD1B	Human	RFU	Protein	20	231.8	231.8	0.9574556	FLAG	1.208	1188	0.2
seq.20572.6	20572-6	3	SL004873	Proto-oncogene tyrosine-protein kinase MER	MER	Q12866	10461	MERTK	Human	RFU	Protein	20	1956.3	1956.3	1.07265051	FLAG	1.238	1699	0.2
seq.20574.8	20574-8	3	SL007309	CD81 antigen	CD81	P60033	975	CD81	Human	RFU	Protein	20	338.9	338.9	0.93930155	FLAG	1.212	2004.9	0.2
seq.20932.10	20932-10	3	SL021975	Coiled-coil domain-containing protein 69	CCD69	A6NI79	26112	CCDC69	Human	RFU	Protein	0.5	2627.4	2627.4	1.24403409	FLAG	1.241	2177.9	0.005
seq.21104.37	21104-37	3	SL022285	Ubiquitin-like protein 5	UBL5	Q9BZL1	59286	UBL5	Human	RFU	Protein	20	5008.7	5008.7	0.74782388	FLAG	1.409	4153.1	0.2
seq.21147.9	21147-9	3	SL015829	Fructosamine-3-kinase	Fructosamine-3-kinase	Q9H479	64122	FN3K	Human	RFU	Protein	0.5	466.5	466.5	1.3712522	FLAG	0.72	298.8	0.005
seq.21189.9	21189-9	3	SL014835	Nucleotide-binding protein 1	NUBP1	P53384	4682	NUBP1	Human	RFU	Protein	20	1972	1972	1.09433962	FLAG	1.268	2360.5	0.2
seq.21415.212	21415-212	3	SL005017	Mitogen-activated protein kinase kinase kinase 3	MAP3K3	Q99759	4215	MAP3K3	Human	RFU	Protein	20	877	877	1.00262947	FLAG	0.746	723.7	0.2
seq.21426.88	21426-88	3	SL021992	Ceramide-1-phosphate transfer protein	CPTP	Q5TA50	80772	CPTP	Human	RFU	Protein	20	896.5	896.5	0.92052572	FLAG	0.625	881.7	0.2
seq.21429.50	21429-50	3	SL010385	Thimet oligopeptidase	THOP1	P52888	7064	THOP1	Human	RFU	Protein	20	1752.8	1752.8	0.79506486	FLAG	1.312	3749.3	0.2
seq.21464.2	21464-2	3	SL003727	Baculoviral IAP repeat-containing protein 2	cIAP-1	Q13490	329	BIRC2	Human	RFU	Protein	20	639.7	639.7	0.99316876	FLAG	0.745	700.1	0.2
seq.21581.87	21581-87	3	SL021164	Cyclin-dependent kinase 15; EC=2.7.11.22	CDK15	Q96Q40	65061	CDK15	Human	RFU	Protein	0.5	33059.1	33059.1	0.83918486	FLAG	1.226	12356.2	0.005
seq.21653.205	21653-205	3	SL022289	Ubiquitin-related modifier 1	URM1	Q9BTM9	81605	URM1	Human	RFU	Protein	20	2801.1	2801.1	0.93348219	FLAG	1.299	2968.4	0.2
seq.21703.31	21703-31	3	SL004127	Activin RIA	Activin RIA	Q04771	90	ACVR1	Human	RFU	Protein	20	1040.8	1040.8	1.01909331	FLAG	0.721	913.2	0.2
seq.21751.6	21751-6	3	SL022704	USP12/WDR48 Complex	USP12/WDR48 Complex	O75317|Q8TAF3	219333|57599	USP12|WDR48	Human	RFU	Protein	20	1420.2	1420.2	0.75222458	FLAG	0.798	1335.2	0.2
seq.21848.18	21848-18	3	SL013182	Ubiquitin-conjugating enzyme E2 R2	UB2R2	Q712K3	54926	UBE2R2	Human	RFU	Protein	20	16528.4	16528.4	0.88674052	FLAG	0.781	14411	0.2
seq.21926.24	21926-24	3	SL022736	UB2D1/PolyUbiquitin K48	UB2D1/ PolyUbiquitin K48	P51668|P0CG47	7321|7314	UBE2D1|UBB	Human	RFU	Protein	20	4716.6	4716.6	2.99695006	FLAG	0.4	1860.1	0.2
seq.21929.53	21929-53	3	SL022738	UB2D3/PolyUbiquitin K48	UB2D3/ PolyUbiquitin K48	P61077|P0CG47	7323|7314	UBE2D3|UBB	Human	RFU	Protein	0.5	607.5	607.5	1.35300668	FLAG	0.697	297.2	0.005
seq.22013.6	22013-6	3	SL014823	Ras association domain-containing protein 2	RASF2	P50749	9770	RASSF2	Human	RFU	Protein	0.5	2643.8	2643.8	1.071362	FLAG	1.31	1732.6	0.005
seq.22080.22	22080-22	3	SL022940	BTB/POZ domain-containing adapter for CUL3-mediated RhoA degradation protein 1	BACD1	Q8WZ19	253980	KCTD13	Human	RFU	Protein	0.5	5962.5	5962.5	1.03459943	FLAG	1.214	3488.4	0.005
seq.22392.5	22392-5	3	SL023036	SERTA domain-containing protein 3	SRTD3	Q9UJW9	29946	SERTAD3	Human	RFU	Protein	20	539.5	539.5	0.94367675	FLAG	1.209	48723.8	0.2
seq.22465.43	22465-43	3	SL007420	Transcription factor HES-1	HES1	Q14469	3280	HES1	Human	RFU	Protein	20	3629.5	3629.5	0.97035076	FLAG	0.758	3198	0.2
seq.22482.87	22482-87	3	SL006447	Keratin, type I cytoskeletal 14	K1C14	P02533	3861	KRT14	Human	RFU	Protein	20	2641.8	2641.8	1.04530527	FLAG	0.768	1237.4	0.2
seq.22518.54	22518-54	3	SL022826	Kinetochore-associated protein NSL1 homolog	NSL1	Q96IY1	25936	NSL1	Human	RFU	Protein	20	2920.8	2920.8	0.84729636	FLAG	0.639	2255.2	0.2
seq.22532.59	22532-59	3	SL022955	PLAC8-like protein 1	PL8L1	A1L4L8	153770	PLAC8L1	Human	RFU	Protein	20	2618.2	2618.2	0.29692887	FLAG	0.791	3739.4	0.2
seq.22548.18	22548-18	3	SL022844	Regulator of G-protein signaling 13	RGS13	O14921	6003	RGS13	Human	RFU	Protein	20	4345.4	4345.4	0.8585202	FLAG	0.688	2834.4	0.2
seq.22549.73	22549-73	3	SL003821	RIP	RIP	Q13546	8737	RIPK1	Human	RFU	Protein	20	7231.5	7231.5	0.73465469	FLAG	0.708	6871.2	0.2
seq.22577.24	22577-24	3	SL014292	Sialic acid-binding Ig-like lectin 14	SIG14	Q08ET2	100049587	SIGLEC14	Human	RFU	Protein	20	11117.3	11117.3	1.1644444	FLAG	1.259	13857.2	0.2
seq.22805.18	22805-18	3	SL022774	THAP domain-containing protein 11	THA11	Q96EK4	57215	THAP11	Human	RFU	Protein	20	951.2	951.2	0.8196467	FLAG	0.7	931.5	0.2
seq.22811.5	22811-5	3	SL022895	Translation machinery-associated protein 16	TMA16	Q96EY4	55319	TMA16	Human	RFU	Protein	20	12903	12903	0.94858958	FLAG	1.23	3897.1	0.2
seq.22980.37	22980-37	3	SL015060	Homer protein homolog 1	HOME1	Q86YM7	9456	HOMER1	Human	RFU	Protein	20	339.5	339.5	0.97725964	FLAG	0.786	341.2	0.2
seq.23153.14	23153-14	3	SL003705	BIK	BIK	Q13323	638	BIK	Human	RFU	Protein	20	3876.6	3876.6	1.19460109	FLAG	0.74	1820.5	0.2
seq.23156.146	23156-146	3	SL025814	Caspase-10:region 2	Caspase-10:region 2	Q92851	843	CASP10	Human	RFU	Protein	20	867.2	867.2	0.79691233	FLAG	0.795	752.7	0.2
seq.23242.2	23242-2	3	SL012992	Sjoegren syndrome nuclear autoantigen 1	SSNA1	O43805	8636	SSNA1	Human	RFU	Protein	20	586	586	1.01948504	FLAG	1.216	4397.9	0.2
seq.23245.5	23245-5	3	SL018875	Speriolin-like protein	SPC1L	Q9H0A9	84221	SPATC1L	Human	RFU	Protein	0.5	3431.1	3431.1	1.54944906	FLAG	1.275	4292.6	0.005
seq.23259.23	23259-23	3	SL023427	EEF1A lysine methyltransferase 1	EFMT1	Q8WVE0	221143	EEF1AKMT1	Human	RFU	Protein	20	1578.2	1578.2	0.65750115	FLAG	0.641	1848.9	0.2
seq.23319.6	23319-6	3	SL023414	AN1-type zinc finger protein 2B	ZFN2B	Q8WV99	130617	ZFAND2B	Human	RFU	Protein	0.5	1978.5	1978.5	1.04771235	FLAG	1.261	1851.3	0.005
seq.23329.52	23329-52	3	SL021667	Ras-related protein Rab-4B	RAB4B	P61018	53916	RAB4B	Human	RFU	Protein	20	2805.2	2805.2	1.43959766	FLAG	0.722	978.9	0.2
seq.23351.59	23351-59	3	SL015170	Protein arginine N-methyltransferase 1	ANM1	Q99873	3276	PRMT1	Human	RFU	Protein	20	1497	1497	0.76651306	FLAG	0.786	1797.3	0.2
seq.23354.12	23354-12	3	SL023714	Beta-crystallin A2	CRBA2	P53672	1412	CRYBA2	Human	RFU	Protein	20	4844.2	4844.2	0.96810424	FLAG	1.205	5537.4	0.2
seq.23361.20	23361-20	3	SL019463	RNA-binding protein 4	RBM4	Q9BWF3	5936	RBM4	Human	RFU	Protein	20	765.5	765.5	1.26508015	FLAG	0.771	497.8	0.2
seq.23362.26	23362-26	3	SL023141	Cytosolic 5'-nucleotidase 1A	5NT1A	Q9BXI3	84618	NT5C1A	Human	RFU	Protein	20	434.2	434.2	0.89803516	FLAG	0.652	495.7	0.2
seq.23363.41	23363-41	3	SL011153	Poly(rC)-binding protein 2	PCBP2	Q15366	5094	PCBP2	Human	RFU	Protein	20	1122	1122	1.59442944	FLAG	0.605	3458.2	0.2
seq.23372.112	23372-112	3	SL007591	Endoplasmic reticulum-Golgi intermediate compartment protein 1	ERGI1	Q969X5	57222	ERGIC1	Human	RFU	Protein	0.5	5657.1	5657.1	0.67966216	FLAG	0.5	3052.7	0.005
seq.23373.77	23373-77	3	SL023674	Diphthine methyl ester synthase	DPH5	Q9H2P9	51611	DPH5	Human	RFU	Protein	20	2501.7	2501.7	1.04446393	FLAG	1.207	1663.2	0.2
seq.23391.20	23391-20	3	SL010853	Protein XRP2	XRP2	O75695	6102	RP2	Human	RFU	Protein	20	2966	2966	0.96912269	FLAG	0.784	2853.8	0.2
seq.23422.47	23422-47	3	SL004982	Replication factor C 37 kDa subunit	RFC4	P35249	5984	RFC4	Human	RFU	Protein	20	448.1	448.1	0.58945014	FLAG	0.662	428.2	0.2
seq.23519.91	23519-91	3	SL023785	Transmembrane protein 221	TM221	A6NGB7	100130519	TMEM221	Human	RFU	Protein	20	1311.2	1311.2	1.06749166	FLAG	0.698	904.8	0.2
seq.23551.15	23551-15	3	SL022243	Transcriptional adapter 3	TADA3	O75528	10474	TADA3	Human	RFU	Protein	20	1185.6	1185.6	0.95868036	FLAG	0.771	875.8	0.2
seq.23656.9	23656-9	3	SL023416	Pseudouridylate synthase 7 homolog	PUS7	Q96PZ0	54517	PUS7	Human	RFU	Protein	20	2280.1	2280.1	0.53882692	FLAG	2.139	2909.1	0.2
seq.23685.132	23685-132	3	SL023422	Meiosis 1 arrest protein	M1AP	Q8TC57	130951	M1AP	Human	RFU	Protein	20	1605	1605	1.04065357	FLAG	1.396	13476.1	0.2
seq.23692.19	23692-19	3	SL023168	Acyl-CoA synthetase short-chain family member 3, mitochondrial	ACSS3	Q9H6R3	79611	ACSS3	Human	RFU	Protein	20	904.6	904.6	0.47376139	FLAG	0.686	964.7	0.2
seq.23694.3	23694-3	3	SL007089	Asparagine synthetase	ASNS	P08243	440	ASNS	Human	RFU	Protein	20	3708.6	3708.6	0.7726411	FLAG	0.734	3210.8	0.2
seq.24055.44	24055-44	3	SL014904	Cleavage stimulation factor 50 kDa subunit	CSTF1	Q05048	1477	CSTF1	Human	RFU	Protein	20	3968.7	3968.7	0.97172029	FLAG	0.776	2517.2	0.2
seq.2429.27	2429-27	4	SL000324	Complement component C8	C8	P07357|P07358|P07360	731|732|733	C8A|C8B|C8G	Human	RFU	Protein	20	7283	7283	1.0156043	FLAG	0.761	7416.9	0.2
seq.24470.20	24470-20	3	SL018915	Poly(rC)-binding protein 3	PCBP3	P57721	54039	PCBP3	Human	RFU	Protein	20	520	520	0.88616224	FLAG	1.281	3950.3	0.2
seq.24677.106	24677-106	3	SL023278	Protein RER1	RER1	O15258	11079	RER1	Human	RFU	Protein	20	3075	3075	0.88509585	FLAG	0.799	2532.2	0.2
seq.24682.35	24682-35	3	SL010790	Cytochrome b reductase 1	CYBR1	Q53TN4	79901	CYBRD1	Human	RFU	Protein	0.5	8876.2	8876.2	0.59830408	FLAG	0.593	4808.5	0.005
seq.24697.48	24697-48	3	SL013079	Heterogeneous nuclear ribonucleoprotein A0	ROA0	Q13151	10949	HNRNPA0	Human	RFU	Protein	20	1011.2	1011.2	1.93790724	FLAG	0.601	695.2	0.2
seq.24967.4	24967-4	3	SL008346	Protocadherin-1	PCDH1	Q08174	5097	PCDH1	Human	RFU	Protein	20	3351.5	3351.5	1.24916139	FLAG	0.653	424.2	0.2
seq.25238.6	25238-6	3	SL023595	Apoptosis facilitator Bcl-2-like protein 14	B2L14	Q9BZR8	79370	BCL2L14	Human	RFU	Protein	20	1039.6	1039.6	1.09801436	FLAG	0.796	305.1	0.2
seq.25242.12	25242-12	3	SL023499	Ciliogenesis-associated TTC17-interacting protein	CATIP	Q7Z7H3	375307	CATIP	Human	RFU	Protein	0.5	5094.4	5094.4	1.1190335	FLAG	0.667	3425.6	0.005
seq.25251.6	25251-6	3	SL018016	Ectonucleotide pyrophosphatase/phosphodiesterase family member 3	ENPP3	O14638	5169	ENPP3	Human	RFU	Protein	20	1661.8	1661.8	0.93775746	FLAG	0.745	1375.3	0.2
seq.25267.10	25267-10	3	SL014614	Heat shock 70 kDa protein 12A	HS12A	O43301	259217	HSPA12A	Human	RFU	Protein	0.5	15168.5	15168.5	0.9295905	FLAG	0.702	9925.5	0.005
seq.25292.6	25292-6	3	SL012601	Carboxylesterase 3	EST3	Q6UWW8	23491	CES3	Human	RFU	Protein	0.5	23447.2	23447.2	1.08132837	FLAG	1.318	6319	0.005
seq.25412.53	25412-53	3	SL006726	FXYD domain-containing ion transport regulator 6	FXYD6	Q9H0Q3	53826	FXYD6	Human	RFU	Protein	20	303.2	303.2	0.74679803	FLAG	1.383	341.4	0.2
seq.25454.38	25454-38	3	SL014851	Protein arginine N-methyltransferase 2	ANM2	P55345	3275	PRMT2	Human	RFU	Protein	20	10062.5	10062.5	0.89220798	FLAG	0.775	8338	0.2
seq.2636.10	2636-10	2	SL000509	Tumor necrosis factor receptor superfamily member 3	Lymphotoxin b R	P36941	4055	LTBR	Human	RFU	Protein	20	10200.3	10200.3	0.94131707	FLAG	0.723	10443.8	0.2
seq.2693.20	2693-20	3	SL000530	Oncostatin-M	OSM	P13725	5008	OSM	Human	RFU	Protein	20	3182.7	3182.7	0.89467026	FLAG	0.749	2903.2	0.2
seq.2770.51	2770-51	2	SL003176	C-C motif chemokine 1	I-309	P22362	6346	CCL1	Human	RFU	Protein	20	2753.6	2753.6	0.78577747	FLAG	0.782	2894.1	0.2
seq.2797.56	2797-56	2	SL000020	Apolipoprotein B	Apo B	P04114	338	APOB	Human	RFU	Protein	0.5	1935.8	1935.8	1.52979295	FLAG	1.262	1974	0.005
seq.2822.56	2822-56	2	SL004726	CD97 antigen	CD97	P48960	976	ADGRE5	Human	RFU	Protein	20	2758.2	2758.2	0.86035123	FLAG	0.69	3232.1	0.2
seq.2871.73	2871-73	2	SL006922	DNA repair protein RAD51 homolog 1	RAD51	Q06609	5888	RAD51	Human	RFU	Protein	20	3414.2	3414.2	0.91379172	FLAG	0.766	3806.2	0.2
seq.3057.55	3057-55	1	SL004689	WNT1-inducible-signaling pathway protein 1	WISP-1	O95388	8840	CCN4	Human	RFU	Protein	0.005	10887.4	10887.4	1.01983008	FLAG	1.392	7224.1	5e-05
seq.3169.70	3169-70	2	SL010368	Alpha-L-iduronidase	IDUA	P35475	3425	IDUA	Human	RFU	Protein	0.5	2446.8	2446.8	1.27776907	FLAG	0.742	1656.4	0.005
seq.3177.49	3177-49	2	SL010369	Carbonic anhydrase 4	Carbonic Anhydrase IV	P22748	762	CA4	Human	RFU	Protein	20	3548.7	3548.7	0.85696692	FLAG	0.747	3986.8	0.2
seq.3192.3	3192-3	2	SL002695	Cytosolic non-specific dipeptidase	Glutamate carboxypeptidase	Q96KP4	55748	CNDP2	Human	RFU	Protein	20	1975.7	1975.7	1.01588852	FLAG	0.799	2087.5	0.2
seq.3199.54	3199-54	2	SL003916	Kallikrein-12	kallikrein 12	Q9UKR0	43849	KLK12	Human	RFU	Protein	20	8413.8	8413.8	0.90013159	FLAG	0.651	8251.3	0.2
seq.3217.74	3217-74	2	SL004457	Glia-derived nexin	Protease nexin I	P07093	5270	SERPINE2	Human	RFU	Protein	20	9862.9	9862.9	1.20608736	FLAG	0.769	2414.8	0.2
seq.3218.8	3218-8	2	SL000158	Glutamate carboxypeptidase 2	PSMA	Q04609	2346	FOLH1	Human	RFU	Protein	20	6979.5	6979.5	1.00666349	FLAG	0.714	5822.5	0.2
seq.3236.12	3236-12	2	SL003724	Glycogen synthase kinase-3 beta	GSK-3 beta	P49841	2932	GSK3B	Human	RFU	Protein	20	1431.8	1431.8	0.88926154	FLAG	1.311	6804.2	0.2
seq.3313.21	3313-21	2	SL006542	Ficolin-2	FCN2	Q15485	2220	FCN2	Human	RFU	Protein	20	5020.7	5020.7	1.15897969	FLAG	11.796	103557.8	0.2
seq.3358.51	3358-51	2	SL010496	Cyclin-dependent kinase 5:Cyclin-dependent kinase 5 activator 1 complex	CDK5/p35	Q00535|Q15078	1020|8851	CDK5|CDK5R1	Human	RFU	Protein	20	2618.8	2618.8	1.01182289	FLAG	0.751	2010.7	0.2
seq.3391.10	3391-10	2	SL007250	Phosphatidylinositol 4,5-bisphosphate 3-kinase catalytic subunit gamma isoform	PK3CG	P48736	5294	PIK3CG	Human	RFU	Protein	20	2550.6	2550.6	0.86534351	FLAG	0.737	2384.5	0.2
seq.3399.31	3399-31	2	SL007560	Stabilin-2	STAB2	Q8WWQ8	55576	STAB2	Human	RFU	Protein	20	2010.5	2010.5	0.9826971	FLAG	0.798	1618.2	0.2
seq.3400.49	3400-49	2	SL007747	Serine/threonine-protein kinase TBK1	TBK1	Q9UHD2	29110	TBK1	Human	RFU	Protein	20	499.8	499.8	0.9518187	FLAG	1.313	2870.6	0.2
seq.3681.87	3681-87	3	SL003919	Kallikrein-14	kallikrein 14	Q9P0G3	43847	KLK14	Human	RFU	Protein	20	31472.3	31472.3	0.96469481	FLAG	0.708	28524.8	0.2
seq.3868.8	3868-8	1	SL011533	Small glutamine-rich tetratricopeptide repeat-containing protein alpha	SGTA	O43765	6449	SGTA	Human	RFU	Protein	20	1161.3	1161.3	1.48295237	FLAG	0.757	692.2	0.2
seq.3896.5	3896-5	2	SL004820	Phosphoglycerate mutase 1	Phosphoglycerate mutase 1	P18669	5223	PGAM1	Human	RFU	Protein	20	1533.4	1533.4	2.15455951	FLAG	1.291	2434.7	0.2
seq.4187.49	4187-49	2	SL000247	6-phosphogluconate dehydrogenase, decarboxylating	6-Phosphogluconate dehydrogenase	P52209	5226	PGD	Human	RFU	Protein	0.5	2259.9	2259.9	1.29004453	FLAG	0.762	884.2	0.005
seq.4224.7	4224-7	2	SL007022	Heterogeneous nuclear ribonucleoprotein Q	HNRPQ	O60506	10492	SYNCRIP	Human	RFU	Protein	20	4036.8	4036.8	0.96	FLAG	0.636	3540.1	0.2
seq.4423.77	4423-77	2	SL003674	Bcl-2-like protein 1	BCL2-like 1 protein	Q07817	598	BCL2L1	Human	RFU	Protein	20	1687.5	1687.5	0.83300425	FLAG	0.797	1857.5	0.2
seq.4472.5	4472-5	2	SL004908	Tropomyosin beta chain	Tropomyosin 2	P07951	7169	TPM2	Human	RFU	Protein	20	3228.6	3228.6	0.88998539	FLAG	0.68	2833.2	0.2
seq.4476.22	4476-22	2	SL010519	Tyrosine-protein kinase ZAP-70	ZAP70	P43403	7535	ZAP70	Human	RFU	Protein	20	13314.5	13314.5	0.89000668	FLAG	0.606	10965.2	0.2
seq.4556.10	4556-10	2	SL013548	Interleukin-34	IL-34	Q6ZMJ4	146433	IL34	Human	RFU	Protein	20	1838.4	1838.4	0.90263662	FLAG	0.755	1903	0.2
seq.4562.1	4562-1	2	SL012457	Neurexophilin-1	NXPH1	P58417	30010	NXPH1	Human	RFU	Protein	20	4618.4	4618.4	0.87187329	FLAG	0.755	4064.8	0.2
seq.4771.10	4771-10	3	SL012754	Acid sphingomyelinase-like phosphodiesterase 3a	ASM3A	Q92484	10924	SMPDL3A	Human	RFU	Protein	0.5	8031	8031	0.9089983	FLAG	1.202	4811.9	0.005
seq.4991.12	4991-12	1	SL012469	Glypican-5	GPC5	P78333	2262	GPC5	Human	RFU	Protein	20	1348.4	1348.4	1.22426003	FLAG	0.785	979.6	0.2
seq.4993.16	4993-16	1	SL000670	Glutathione S-transferase A3	GSTA3	Q16772	2940	GSTA3	Human	RFU	Protein	20	247.7	247.7	0.88749552	FLAG	1.23	332.9	0.2
seq.5001.6	5001-6	2	SL001973	Mammaglobin-B	Mammaglobin 2	O75556	4246	SCGB2A1	Human	RFU	Protein	0.5	14047	14047	1.17334068	FLAG	1.213	7874.6	0.005
seq.5224.20	5224-20	3	SL007324	Casein kinase II subunit alpha	CSK21	P68400	1457	CSNK2A1	Human	RFU	Protein	20	82.5	82.5	0.97058824	FLAG	1.22	127.2	0.2
seq.5227.60	5227-60	3	SL006921	[Pyruvate dehydrogenase (acetyl-transferring)] kinase isozyme 1, mitochondrial	PDK1	Q15118	5163	PDK1	Human	RFU	Protein	20	942.9	942.9	0.5641041	FLAG	0.689	900.8	0.2
seq.5486.73	5486-73	3	SL003177	Intercellular adhesion molecule 2	sICAM-2	P13598	3384	ICAM2	Human	RFU	Protein	0.5	1987	1987	1.12994029	FLAG	1.234	1720	0.005
seq.5488.74	5488-74	3	SL010516	Proto-oncogene tyrosine-protein kinase Src isoform 2	SRCN1	P12931	6714	SRC	Human	RFU	Protein	20	10257.5	10257.5	3.46186298	FLAG	0.543	2385	0.2
seq.5489.18	5489-18	3	SL010250	Stress-induced-phosphoprotein 1	Stress-induced-phosphoprotein 1	P31948	10963	STIP1	Human	RFU	Protein	0.5	1187.8	1187.8	0.34410035	FLAG	0.699	801.5	0.005
seq.5661.15	5661-15	3	SL001715	Interleukin-18	IL-18	Q14116	3606	IL18	Human	RFU	Protein	20	2789.4	2789.4	0.65036139	FLAG	1.581	4307.2	0.2
seq.5708.1	5708-1	3	SL007589	Liver-expressed antimicrobial peptide 2	LEAP2	Q969E1	116842	LEAP2	Human	RFU	Protein	20	807.3	807.3	1.13448567	FLAG	0.751	3884.7	0.2
seq.6019.12	6019-12	3	SL017275	Complement C1q and tumor necrosis factor-related protein 9A	C1T9A	P0C862	338872	C1QTNF9	Human	RFU	Protein	20	4220.2	4220.2	0.89178624	FLAG	0.779	3531.4	0.2
seq.6055.53	6055-53	3	SL004475	Interferon alpha/beta receptor 1	IFN-a/b R1	P17181	3454	IFNAR1	Human	RFU	Protein	20	7031.5	7031.5	0.84998489	FLAG	0.745	8081.1	0.2
seq.6064.4	6064-4	3	SL005292	Endoplasmic reticulum resident protein 44	TXNDC4	Q9BS26	23071	ERP44	Human	RFU	Protein	0.5	43074.7	43074.7	1.0682282	FLAG	0.78	27323.2	0.005
seq.6423.66	6423-66	3	SL017430	Complement C1q-like protein 2	C1QL2	Q7Z5L3	165257	C1QL2	Human	RFU	Protein	0.5	1965.6	1965.6	1.0501683	FLAG	1.265	2953.1	0.005
seq.6561.77	6561-77	3	SL017496	Ig Kappa chain V-I region HK102- like	Ig K chain V-I region HK102-like	P01602	28299	IGKV1-5	Human	RFU	Protein	0.5	12448.8	12448.8	1.15019588	FLAG	1.222	5563.9	0.005
seq.6621.10	6621-10	3	SL012404	Prorelaxin H2	REL2	P04090	6019	RLN2	Human	RFU	Protein	20	2723.4	2723.4	0.86906851	FLAG	0.799	2061.5	0.2
seq.6896.3	6896-3	3	SL017990	Transmembrane protein C1orf162	CA162	Q8NEQ5	128346	C1orf162	Human	RFU	Protein	20	1380.6	1380.6	0.79555146	FLAG	0.711	2329.2	0.2
seq.6913.189	6913-189	3	SL004640	High mobility group protein B2	HMG-2	P26583	3148	HMGB2	Human	RFU	Protein	20	509.1	509.1	0.89268806	FLAG	1.31	1944.2	0.2
seq.6963.82	6963-82	3	SL025979	P-selectin glycoprotein ligand 1:Cytoplasmic domain	SELPL:CD	Q14242	6404	SELPLG	Human	RFU	Protein	20	1359.2	1359.2	0.97016417	FLAG	0.772	1094.2	0.2
seq.7011.8	7011-8	3	SL018024	Kv channel-interacting protein 4	KCIP4	Q6PIL6	80333	KCNIP4	Human	RFU	Protein	20	407.8	407.8	1.00468096	FLAG	0.389	508.6	0.2
seq.7081.2	7081-2	4	SL014573	Butyrophilin subfamily 3 member A1	BT3A1	O00481	11119	BTN3A1	Human	RFU	Protein	20	841	841	0.95448871	FLAG	0.774	656.9	0.2
seq.7163.26	7163-26	3	SL006208	Extracellular glycoprotein lacritin	lacritin	Q9GZZ8	90070	LACRT	Human	RFU	Protein	0.5	872	872	0.54117793	FLAG	0.734	691.8	0.005
seq.7249.37	7249-37	3	SL007682	Bcl-2-like protein 10	B2L10	Q9HD36	10017	BCL2L10	Human	RFU	Protein	20	1098.3	1098.3	0.81277289	FLAG	0.705	952.5	0.2
seq.7257.18	7257-18	3	SL012764	Tuberoinfundibular peptide of 39 residues	TIP39	Q96A98	113091	PTH2	Human	RFU	Protein	20	544.2	544.2	0.97282803	FLAG	1.224	1870.1	0.2
seq.7762.30	7762-30	3	SL018263	Stannin	SNN	O75324	8303	SNN	Human	RFU	Protein	20	625	625	1.10365531	FLAG	0.386	640.5	0.2
seq.7769.29	7769-29	3	SL018257	SH3 domain-binding protein 2	3BP2	P78314	6452	SH3BP2	Human	RFU	Protein	20	634.8	634.8	1.04873616	FLAG	0.467	884.4	0.2
seq.7823.22	7823-22	3	SL018255	Alpha-N-acetylgalactosaminide alpha-2,6-sialyltransferase 2	SIA7B	Q9UJ37	10610	ST6GALNAC2	Human	RFU	Protein	20	5598.2	5598.2	0.88262097	FLAG	0.795	4036.6	0.2
seq.8262.20	8262-20	3	SL005361	Apolipoprotein D	Apo D	P05090	347	APOD	Human	RFU	Protein	0.5	5752.9	5752.9	0.81149056	FLAG	1.293	9744.7	0.005
seq.8310.6	8310-6	3	SL008737	Zymogen granule protein 16 homolog B	U773	Q96DA0	124220	ZG16B	Human	RFU	Protein	0.005	797.4	797.4	0.61842718	FLAG	1.29	930	5e-05
seq.8382.47	8382-47	3	SL010504	MAP kinase-activated protein kinase 5	MAPK5	Q8IW41	8550	MAPKAPK5	Human	RFU	Protein	20	7905.7	7905.7	1.0646117	FLAG	1.229	5636.4	0.2
seq.8402.22	8402-22	3	SL012849	Cytokine-like protein 1	CYTL1	Q9NRR1	54360	CYTL1	Human	RFU	Protein	0.5	2614.1	2614.1	0.90887282	FLAG	0.788	3723.2	0.005
seq.8424.269	8424-269	3	SL002723	Catenin beta-1	b-Catenin	P35222	1499	CTNNB1	Human	RFU	Protein	20	1137.2	1137.2	0.84149771	FLAG	0.781	935.6	0.2
seq.8852.10	8852-10	3	SL018701	SUN domain-containing protein 3	SUN3	Q8TAQ9	256979	SUN3	Human	RFU	Protein	20	1690.5	1690.5	0.94309623	FLAG	1.251	2109.9	0.2
seq.8918.64	8918-64	3	SL025854	Protein-tyrosine kinase 2-beta:Focal adhesion targeting domain	FAK2:FAT	Q14289	2185	PTK2B	Human	RFU	Protein	0.5	4110.1	4110.1	1.04058433	FLAG	1.313	2049.2	0.005
seq.8942.2	8942-2	3	SL018771	39S ribosomal protein L21, mitochondrial	RM21	Q7Z2W9	219927	MRPL21	Human	RFU	Protein	0.5	6832.8	6832.8	0.95839762	FLAG	1.281	3491.7	0.005
seq.8990.42	8990-42	3	SL014845	Sodium/potassium-transporting ATPase subunit beta-3	AT1B3	P54709	483	ATP1B3	Human	RFU	Protein	20	4934.2	4934.2	0.96039084	FLAG	0.68	5532.8	0.2
seq.9021.1	9021-1	3	SL010386	Hepatitis A virus cellular receptor 1	TIM-1	Q96D42	26762	HAVCR1	Human	RFU	Protein	20	1039.3	1039.3	1.01702711	FLAG	1.511	5079.1	0.2
seq.9043.7	9043-7	3	SL007737	Tuftelin-interacting protein 11	TFP11	Q9UBB9	24144	TFIP11	Human	RFU	Protein	20	2387.8	2387.8	0.96636853	FLAG	0.747	1386.6	0.2
seq.9081.39	9081-39	3	SL018842	Zinc transporter 3	ZNT3	Q99726	7781	SLC30A3	Human	RFU	Protein	20	1412.3	1412.3	1.00113419	FLAG	0.776	1064.5	0.2
seq.9213.24	9213-24	3	SL018900	Formimidoyltransferase-cyclodeaminase	FTCD	O95954	10841	FTCD	Human	RFU	Protein	20	2926.8	2926.8	1.88911121	FLAG	0.596	5900	0.2
seq.9233.71	9233-71	3	SL004468	Tissue factor pathway inhibitor 2	TFPI -2	P48307	7980	TFPI2	Human	RFU	Protein	20	516.8	516.8	0.88584162	FLAG	1.203	802.6	0.2
seq.9237.54	9237-54	3	SL005390	Lysosomal acid phosphatase	Lysosomal acid phosphatase	P11117	53	ACP2	Human	RFU	Protein	20	658.7	658.7	0.97412008	FLAG	1.379	822.4	0.2
seq.9254.18	9254-18	3	SL007113	High affinity immunoglobulin epsilon receptor subunit alpha	FCERA	P12319	2205	FCER1A	Human	RFU	Protein	20	1258.1	1258.1	0.71131339	FLAG	0.713	1452.1	0.2
seq.9317.4	9317-4	3	SL025916	Leucine-rich repeat-containing protein 25:Extracellular domain	LRC25:ECD	Q8N386	126364	LRRC25	Human	RFU	Protein	20	1113.9	1113.9	0.95253976	FLAG	0.705	964.3	0.2
seq.9322.15	9322-15	3	SL009353	Reticulocalbin-1	RCN1	Q15293	5954	RCN1	Human	RFU	Protein	0.5	1287.7	1287.7	0.91313289	FLAG	0.769	1347.5	0.005
seq.9328.55	9328-55	3	SL005200	MHC class I polypeptide-related sequence B	MICB	Q29980	4277	MICB	Human	RFU	Protein	20	484.7	484.7	0.91660363	FLAG	0.786	618	0.2
seq.9366.54	9366-54	3	SL004847	Interleukin-21 receptor	IL-21 sR	Q9HBE5	50615	IL21R	Human	RFU	Protein	20	2193.2	2193.2	0.70153216	FLAG	1.321	3255.4	0.2
seq.9372.157	9372-157	3	SL014627	Myelin protein zero-like protein 2	MPZL2	O60487	10205	MPZL2	Human	RFU	Protein	20	1462.4	1462.4	0.95127822	FLAG	0.793	1374.4	0.2
seq.9374.24	9374-24	3	SL017486	Neuronatin	NNAT	Q16517	4826	NNAT	Human	RFU	Protein	20	1089.3	1089.3	0.96757861	FLAG	0.625	1043.4	0.2
seq.9385.4	9385-4	3	SL005431	Lysosomal alpha-glucosidase	GAA	P10253	2548	GAA	Human	RFU	Protein	20	7401.7	7401.7	2.83177749	FLAG	0.468	5593.1	0.2
seq.9507.55	9507-55	3	SL011828	Fibroblast growth factor-binding protein 1	FGFP1	Q14512	9982	FGFBP1	Human	RFU	Protein	20	953.9	953.9	1.00856418	FLAG	0.674	841.5	0.2
seq.9761.89	9761-89	3	SL019149	L-lactate dehydrogenase A chain	LDHA	P00338	3939	LDHA	Human	RFU	Protein	0.5	2918.1	2918.1	0.71599274	FLAG	1.482	3337	0.005
seq.9856.22	9856-22	3	SL014814	Deoxyhypusine synthase	DHYS	P49366	1725	DHPS	Human	RFU	Protein	20	110.7	110.7	0.91412056	FLAG	0.72	159.8	0.2
seq.9864.38	9864-38	3	SL019155	Tetratricopeptide repeat protein 1	TTC1	Q99614	7265	TTC1	Human	RFU	Protein	20	2614.4	2614.4	1.86862983	FLAG	0.606	930.1	0.2
seq.9896.21	9896-21	3	SL007296	Forkhead box protein G1	FOXGB	P55316	2290	FOXG1	Human	RFU	Protein	20	199.9	199.9	1.04114583	FLAG	0.763	199.4	0.2
seq.9916.146	9916-146	3	SL025918	Leucine-rich repeat-containing protein 4B:Extracellular domain	LRC4B:ECD	Q9NT99	94030	LRRC4B	Human	RFU	Protein	20	4910.9	4910.9	1.02370133	FLAG	0.707	5517.1	0.2
seq.9986.14	9986-14	3	SL005356	Neuropeptide W	Neuropeptide W	Q8N729	283869	NPW	Human	RFU	Protein	20	1548.8	1548.8	1.18518519	FLAG	0.797	3537.9	0.2
